# Hypersilencing of SRRM4 suppresses basal microexon inclusion and promotes tumor growth across cancers

**DOI:** 10.1101/2020.03.23.003574

**Authors:** Sarah A. Head, Xavier Hernandez-Alias, Jae-Seong Yang, Violeta Beltran-Sastre, Antonio Torres-Méndez, Manuel Irimia, Martin H. Schaefer, Luis Serrano

## Abstract

RNA splicing is widely dysregulated in cancer, frequently due to altered expression or activity of splicing factors. Microexons are extremely small exons (3-27 nucleotides long) that are highly evolutionarily conserved and play critical roles in promoting neuronal differentiation and development. Inclusion of microexons in mRNA transcripts is mediated by the splicing factor SRRM4, whose expression is largely restricted to neural tissues. However, microexons have been largely overlooked in prior analyses of splicing in cancer, as their small size necessitates specialized computational approaches for their detection. Here we demonstrate that despite having low expression in normal non-neural tissues, SRRM4 is hypersilenced in tumors, resulting in the suppression of basal microexon inclusion. Remarkably, SRRM4 is the most consistently silenced splicing factor across all tumor types analyzed, implying a general advantage of microexon downregulation in cancer independent of its tissue of origin. We show that this silencing is favorable for tumor growth, as decreased SRRM4 expression in tumors is correlated with an increase in mitotic gene expression, and upregulation of SRRM4 in cancer cell lines dose-dependently inhibits proliferation *in vitro* and in a mouse xenograft model. Further, this proliferation inhibition is accompanied by induction of neural-like expression and splicing patterns in cancer cells, suggesting that SRRM4 expression shifts the cell state away from proliferation and towards differentiation. We therefore conclude that SRRM4 acts as a proliferation brake, and tumors gain a selective advantage by cutting off this brake.

**Significance:** Microexons are extremely small exons enriched in the brain that play important roles in neural development. Their inclusion is mediated by the splicing factor SRRM4, also predominantly expressed in the brain. Surprisingly, we find that low expression of SRRM4 outside of the brain is further decreased in tumors, and in fact SRRM4 is the most consistently silenced splicing factor in tumors across tissue types. We demonstrate that SRRM4 inhibits cancer cell proliferation *in vitro* and *in vivo* by inducing a neuronal differentiation program. Our findings add a new element to the overall picture of splicing dysregulation in cancer, reveal an antiproliferative function for SRRM4 and microexons outside of the brain, and may present a common therapeutic intervention point across cancer types.
