## Supplementary material for "Hypersilencing of SRRM4 suppresses basal microexon inclusion and promotes tumor growth across cancers": Dataset S8

### Sheet: Gene expression
Binomial test results for gene expression datasets (FC > 2)
R version 3.4.4: binom.test(x,n,alternative = c("greater"))$p.value
Dataset 1:				Dataset 1:
hESC differentiation (Blair et. al.): mature neurons (d50)-NPC				SH-SY5Y differentiation (Li et al): differentiated-undifferentiated
Dataset 2:				Dataset 2:
MCF7 24h (FL-DM)	x (successes)	661		SHSY5Y 7d (FL-DM)	x (successes)	399
	n (number of trials)	1180			n (number of trials)	655
	p val	1.98442e-05			p val	1.27523e-08
DU145 24h (FL-DM)	x (successes)	552		MDA 7d (FL-DM)	x (successes)	542
	n (number of trials)	1019			n (number of trials)	856
	p val	0.00423533			p val	2.9848e-15
HeLa 24h (FL-DM)	x (successes)	598
	n (number of trials)	1058
	p val	1.23521e-05
HCT116 24h (FL-DM)	x (successes)	712
	n (number of trials)	1204
	p val	1.23661e-10
MDA 24h (FL-DM)	x (successes)	637
	n (number of trials)	1101
	p val	1.02978e-07
SHSY5Y 24h (FL-DM)	x (successes)	803
	n (number of trials)	1356
	p val	5.97864e-12
SHSY5Y 7d (FL-DM)	x (successes)	641
	n (number of trials)	1088
	p val	2.22896e-09
MDA 7d (FL-DM)	x (successes)	697
	n (number of trials)	1166
	p val	1.29139e-11
Tumors - induced (02) - uninduced (19)	x (successes)	1010
	n (number of trials)	1620
	p val	1.09584e-23
Tumors - induced (14) - uninduced (19)	x (successes)	970
	n (number of trials)	1638
	p val	4.39209e-14
Tumors - induced (avg 02+14) - uninduced (19)	x (successes)	942
	n (number of trials)	1598
	p val	4.39618e-13

### Sheet: Exon inclusion
Binomial test results for gene expression datasets (FC > 2)
R version 3.4.4: binom.test(x,n,alternative = c("greater"))$p.value
Dataset 1:
hESC differentiation (Blair et. al.): mature neurons (d50)-NPC
Dataset 2:
MCF7 24h (FL-DM)	x (successes)	1171
	ud+du	840
	n (number of trials)	2011
	p val	8.20597e-14
DU145 24h (FL-DM)	x (successes)	813
	ud+du	612
	n (number of trials)	1425
	p val	5.58515e-08
HeLa 24h (FL-DM)	x (successes)	1084
	ud+du	895
	n (number of trials)	1979
	p val	1.17333e-05
HCT116 24h (FL-DM)	x (successes)	1115
	ud+du	913
	n (number of trials)	2028
	p val	3.96909e-06
MDA 24h (FL-DM)	x (successes)	1053
	ud+du	788
	n (number of trials)	1841
	p val	3.56442e-10
SHSY5Y 24h (FL-DM)	x (successes)	1256
	ud+du	893
	n (number of trials)	2149
	p val	2.49309e-15
SHSY5Y 7d (FL-DM)	x (successes)	771
	ud+du	585
	n (number of trials)	1356
	p val	2.43398e-07
MDA 7d (FL-DM)	x (successes)	1104
	ud+du	760
	n (number of trials)	1864
	p val	8.13389e-16
Tumors - induced (02) - uninduced (19)	x (successes)	1142
	ud+du	804
	n (number of trials)	1946
	p val	9.41632e-15
Tumors - induced (14) - uninduced (19)	x (successes)	1189
	ud+du	868
	n (number of trials)	2057
	p val	7.76634e-13
Tumors - induced (avg 02+14) - uninduced (19)	x (successes)	1091
	ud+du	775
	n (number of trials)	1866
	p val	1.34265e-13
