## Supplementary material for "Hypersilencing of SRRM4 suppresses basal microexon inclusion and promotes tumor growth across cancers": Dataset S4

GENE	EVENT	LENGTH
TSPAN6	HsaEX0067681	17
CREBBP	HsaEX0017199	45
APBA2	HsaEX0005036	36
NCKAP1	HsaEX0042009	18
MAP4K4	HsaEX0037668	9
RIF1	HsaEX1046652	78
DOPEY1	HsaEX0020714	30
EPB41L1	HsaEX0022632	36
AP1B1	HsaEX0004865	9
PLS3	HsaEX0048492	27
WDR59	HsaEX0071218	67
TSC2	HsaEX0067508	73
AAGAB	HsaEX0000142	28
IMPDH1	HsaEX0031609	17
GIT1	HsaEX0027507	27
REEP6	HsaEX0053010	81
CAMSAP2	HsaEX0012290	33
MACF1	HsaEX0037169	18
KIF1C	HsaEX0034483	23
DCTN4	HsaEX0018777	21
SPG20	HsaEX0061377	26
CARM1	HsaEX0012472	69
PTPRF	HsaEX0051138	27
EXOC6B	HsaEX0023494	12
GULP1	HsaEX0029099	24
SLIT2	HsaEX0060157	12
ANK2	HsaEX0004127	12
ANK2	HsaEX0004132	99
SLC25A25	HsaEX0059048	36
CSNK1G3	HsaEX0017556	24
ZFYVE27	HsaEX0072774	21
FMN2	HsaEX0026020	12
RASA2	HsaEX0052362	12
C1orf27	HsaEX0010266	78
AC138969.4	HsaEX1002327	18
PRKD1	HsaEX0050205	24
DYNC2H1	HsaEX0021304	21
COL25A1	HsaEX0016461	24
SRC	HsaEX0061640	18
SPTAN1	HsaEX0061551	15
ASPH	HsaEX0006332	45
LRBA	HsaEX0036320	33
AS3MT	HsaEX1004772	25
TENM3	HsaEX0044638	27
MYCBP2	HsaEX0040933	75
SYPL1	HsaEX0063243	10
PKD1	HsaEX0047810	19
MED24	HsaEX0038645	57
ATP6V0A1	HsaEX0006966	18
TBC1D23	HsaEX0063853	45
GOPC	HsaEX0028052	24
CC2D2A	HsaEX0012804	21
PTPRU	HsaEX0051241	30
SNAP91	HsaEX0060628	84
EVI5	HsaEX0023363	33
MEF2A	HsaEX0038690	24
ATP1B3	HsaEX0006858	20
PICALM	HsaEX0047352	24
CLASP1	HsaEX0015475	108
TEAD2	HsaEX0064372	12
DLG1	HsaEX0019877	34
TPD52	HsaEX0066658	42
CADPS2	HsaEX0012138	21
EPB41L3	HsaEX0022671	36
ERC1	HsaEX0022977	12
REST	HsaEX0053093	50
APLP2	HsaEX0005151	36
MECOM	HsaEX0038487	27
DNM1L	HsaEX0020452	33
KIF16B	HsaEX0034436	33
PUS7	HsaEX0051317	18
SH3GLB1	HsaEX0058023	24
SBF1	HsaEX1036077	24
TRIM9	HsaEX0067208	24
DDHD1	HsaEX0018829	21
CSTF2	HsaEX0017620	60
STAG2	HsaEX0062178	104
CAPN15	HsaEX0060954	165
CSPP1	HsaEX0017573	42
PLD3	HsaEX0048185	33
EZH2	HsaEX0023621	68
MAPK8	HsaEX0037783	72
ACBD5	HsaEX0001839	33
SH3D19	HsaEX0057982	69
RAPGEF2	HsaEX0052261	18
MADD	HsaEX0037224	63
MADD	HsaEX0037214	9
MADD	HsaEX0037217	54
FOXM1	HsaEX0026244	45
TPD52L1	HsaEX0066659	15
ARL6	HsaEX0005873	13
SLC35F5	HsaEX0059449	39
RAB3GAP1	HsaEX0051667	21
S100PBP	HsaEX0056094	51
CREB1	HsaEX0017167	42
ATL2	HsaEX0006689	15
ATL2	HsaEX1005019	111
PPP3CC	HsaEX0049748	30
ACVR2A	HsaEX0002213	24
SSR1	HsaEX0061917	15
NAPB	HsaEX0041655	47
SIN3B	HsaEX0058366	96
SGCE	HsaEX0057775	35
AFDN	HsaEX0039566	21
PPFIA1	HsaEX0049336	63
PPFIA1	HsaEX0049334	117
PPFIA1	HsaEX0049335	30
DHX30	HsaEX0019585	29
AP3B1	HsaEX0004942	37
SNX14	HsaEX0060805	27
EPRS	HsaEX0022845	21
ABI1	HsaEX0000644	87
FCHSD2	HsaEX0025457	72
PARP6	HsaEX0045622	70
ABI2	HsaEX1046522	18
SLC39A8	HsaEX1037512	25
TAF4B	HsaEX0063497	59
ITGB3BP	HsaEX0032454	45
GABPB2	HsaEX0026776	48
RIT1	HsaEX0053754	8
CDC42BPA	HsaEX0014069	48
CBR4	HsaEX0012755	30
CASK	HsaEX0012547	36
SH3GLB2	HsaEX0058030	12
HERC4	HsaEX0029786	24
TCF7L2	HsaEX0064197	73
MPP7	HsaEX1024120	42
ITPR1	HsaEX1018101	33
ANK3	HsaEX0004145	12
VTI1A	HsaEX0070740	21
MFSD6	HsaEX0039034	25
CCDC122	HsaEX1007251	39
PTPRK	HsaEX0051163	30
TRAPPC8	HsaEX1041860	21
FCHO2	HsaEX1014409	30
FAIM	HsaEX0023714	60
RAPGEF6	HsaEX0052287	15
SYNJ1	HsaEX0063211	39
DMKN	HsaEX0019979	42
KIAA1524	HsaEX0034140	84
MEAF6	HsaEX0038484	30
PRSS12	HsaEX0050473	59
MICU2	HsaEX0021714	28
ZNF507	HsaEX0073810	12
PTK2	HsaEX0050846	9
PTK2	HsaEX0050854	84
PTK2	HsaEX0050855	18
PTK2	HsaEX0050856	21
RALGAPB	HsaEX0052066	9
ETFDH	HsaEX0023275	44
NAA16	HsaEX0041459	29
RAPH1	HsaEX0052307	75
TMEM39A	HsaEX0065777	62
ZDHHC20	HsaEX0072500	36
ARL15	HsaEX0005858	18
PRELID2	HsaEX0049991	36
FNBP1	HsaEX0026113	15
NCOR2	HsaEX0042129	51
SIPA1L1	HsaEX0058384	63
SMC5	HsaEX0060393	45
SNX2	HsaEX0060835	12
TENM3	HsaEX0044642	21
MAGI2-AS3	HsaEX1022645	9361
MICAL3	HsaEX0071906	51
SPAG9	HsaEX0061193	39
KIF1B	HsaEX0034475	18
MON2	HsaEX0039780	18
MON2	HsaEX0039783	81
INTS13	HsaEX0009119	24
NEO1	HsaEX0042591	33
PLEKHC1	HsaEX0048320	21
CLASP1	HsaEX0015474	24
CLASP1	HsaEX0015476	27
CA12	HsaEX0011806	33
MARK3	HsaEX0037926	45
FRYL	HsaEX0026468	18
CARMIL1	HsaEX0036505	18
DNM2	HsaEX0020455	12
MEF2C	HsaEX0038702	24
ERC1	HsaEX0022979	65
FAT1	HsaEX0024958	36
MAST2	HsaEX0037980	21
ADD1	HsaEX0002792	34
DOCK9	HsaEX0020665	36
NRCAM	HsaEX0043771	18
SH3GLB1	HsaEX0058019	39
DAAM1	HsaEX0018410	30
TPD52L2	HsaEX0066667	27
TPD52L2	HsaEX0066666	42
EEA1	HsaEX0021607	15
AGFG2	HsaEX0003080	33
DNM1	HsaEX0020438	12
CAMTA2	HsaEX0012302	21
RAPGEF2	HsaEX0052258	24
PPFIBP1	HsaEX0049371	33
TBC1D30	HsaEX0063881	22
CHPT1	HsaEX0015276	27
SENP6	HsaEX0057212	21
CPEB4	HsaEX0016976	24
PLCH1	HsaEX0048133	28
EIF4G1	HsaEX1012909	21
MEF2D	HsaEX0038710	21
OSCP1	HsaEX0044967	30
ADGRL2	HsaEX0036234	12
LPHN2	HsaEX0036237	39
WDR35	HsaEX0071083	33
OCRL	HsaEX0044588	24
MACF1	HsaEX0037158	12
YWHAH	HsaEX1044319	22
DOCK4	HsaEX0020591	27
KIF1A	HsaEX0034462	27
ABCB7	HsaEX0000367	12
ARHGEF11	HsaEX0005602	15
KIAA1468	HsaEX1018737	24
FHOD3	HsaEX1014586	21
PHF21A	HsaEX0047035	23
ABI1	HsaEX0000641	15
KIF21A	HsaEX0034505	21
BCAS3	HsaEX0007836	45
MINK1	HsaEX0039306	24
SLIT2	HsaEX0060159	24
ANK2	HsaEX0004128	24
CASK	HsaEX0012545	18
CASK	HsaEX0012542	27
DOCK11	HsaEX0020546	18
FBXO25	HsaEX0025270	27
CEP78	HsaEX1008364	18
SH3GLB2	HsaEX0058029	15
TCF7L2	HsaEX0064198	25
INCENP	HsaEX0031646	12
ANK3	HsaEX0004157	27
CACNA2D1	HsaEX0012013	21
TNIK	HsaEX0066242	24
SLC38A10	HsaEX0059526	24
PPP1R9A	HsaEX0049642	24
SYNJ1	HsaEX0063208	24
SYNJ1	HsaEX1039788	24
VAV2	HsaEX0070259	15
VAV2	HsaEX0070258	15
TMEM183A	HsaEX0065634	98
CLASP2	HsaEX0015498	24
EDIL3	HsaEX0021588	30
PXK	HsaEX0051400	63
ZNF608	HsaEX0074031	42
CERS6	HsaEX0035450	24
CKAP5	HsaEX0015457	24
ANKRD18A	HsaEX1003760	24
SCRIB	HsaEX0056638	75
CADM1	HsaEX0012101	33
KCNQ5	HsaEX0033112	27
AGRN	HsaEX0003157	24
TRRAP	HsaEX0067487	54
TRRAP	HsaEX0067471	21
CD47	HsaEX0013877	25
CD47	HsaEX0013878	33
MIER1	HsaEX0039270	37
ATL1	HsaEX0006681	15
CTNND1	HsaEX0017872	18
STK39	HsaEX0062554	63
PAPSS2	HsaEX0045471	15
SFT2D1	HsaEX0057701	23
DCTN1	HsaEX0018764	15
FBXO16	HsaEX0025234	26
CLEC16A	HsaEX0015596	6
MON2	HsaEX0039778	3
EVI5	HsaEX0023360	10
FRYL	HsaEX0026467	9
VDAC3	HsaEX1043449	3
KIAA0141	HsaEX0033447	11
CADPS2	HsaEX0012135	9
DOCK9	HsaEX0020667	8
NSFL1C	HsaEX0043901	3
GRAMD1A	HsaEX0028492	12
PACSIN2	HsaEX0045196	6
RPGRIP1L	HsaEX0055468	12
MADD	HsaEX0037213	9
VPS29	HsaEX0070549	12
SMAP1	HsaEX0060245	15
DOCK7	HsaEX0020638	15
ITPR2	HsaEX0032587	9
SPATS2	HsaEX1038700	13
ERGIC3	HsaEX0023051	15
EMC1	HsaEX0022280	9
CLIP1	HsaEX0015666	6
MTSS1L	HsaEX0040737	9
TBC1D4	HsaEX1040144	3
TACC2	HsaEX0063374	9
CLTC	HsaEX0015815	12
GULP1	HsaEX0029101	11
TAF1	HsaEX0063412	6
NFIB	HsaEX1025597	5
MPP7	HsaEX0039996	12
ASAP2	HsaEX0006174	4
PTPRK	HsaEX0051167	12
PTPRD	HsaEX0051110	12
APBB2	HsaEX0005072	6
NSMF	HsaEX0042574	6
APBB1	HsaEX0005055	4
AP1G1	HsaEX0004874	9
HOOK3	HsaEX0030349	6
AP1S2	HsaEX0004907	9
MTA1	HsaEX0040386	12
PSAP	HsaEX0050522	6
CEP290	HsaEX0014781	6
RUNDC1	HsaEX0055952	6
ITSN1	HsaEX0032608	8
DENND1B	HsaEX1011349	14
SPAG9	HsaEX0061188	15
TFG	HsaEX0064653	41
EDEM3	HsaEX0021585	48
POC1B	HsaEX0048789	23
G3BP1	HsaEX7003431	30
STIM1	HsaEX7005806	37
TMEM184B	HsaEX7010863	21
