## Supplementary material for "Hypersilencing of SRRM4 suppresses basal microexon inclusion and promotes tumor growth across cancers": Dataset S6

### Sheet: ClueGO Results
GOID	GOTerm	Ontology Source	Term PValue	Term PValue Corrected with Bonferroni step down	Group PValue	Group PValue Corrected with Bonferroni step down	GOLevels	GOGroups	% Associated Genes	Nr. Genes	Associated Genes Found
GO:0120036	plasma membrane bounded cell projection organization	GO_BiologicalProcess-EBI-UniProt-GOA_27.02.2019_00h00	1.05033e-10	2.73086e-09	2.96554e-09	1.18622e-08	[4]	Group4	1.46025	27	[ABI1, APBB1, APBB2, ATL1, BCAS3, CARM1, DNM1L, DNM2, DOCK7, MACF1, MECOM, MEF2A, MTSS2, NSFL1C, PARP6, PICALM, PRKD1, PSAP, PTK2, PTPRF, RAPGEF2, RAPH1, SCRIB, SLIT2, SPTAN1, TBC1D23, VDAC3]
GO:0048699	generation of neurons	GO_BiologicalProcess-EBI-UniProt-GOA_27.02.2019_00h00	8.04081e-10	2.0102e-08	2.96554e-09	1.18622e-08	[5, 6, 7]	Group4	1.38963	26	[ABI1, AFDN, APBB1, APBB2, ATL1, CARM1, DNM1L, DNM2, DOCK7, HOOK3, MACF1, MEF2A, PARP6, PICALM, PRKD1, PSAP, PTK2, PTPRF, RAPGEF2, RAPH1, SCRIB, SLIT2, SPAG9, SPTAN1, TBC1D23, TCF7L2]
GO:0048667	cell morphogenesis involved in neuron differentiation	GO_BiologicalProcess-EBI-UniProt-GOA_27.02.2019_00h00	9.96727e-10	2.39214e-08	8.37589e-08	2.51277e-07	[5, 6, 7, 8, 9, 10]	Group1	2.30352	17	[ABI1, APBB1, APBB2, ATL1, DNM1L, DNM2, DOCK7, MACF1, MEF2A, PARP6, PICALM, PTK2, RAPGEF2, RAPH1, SCRIB, SLIT2, SPTAN1]
GO:0048667	cell morphogenesis involved in neuron differentiation	GO_BiologicalProcess-EBI-UniProt-GOA_27.02.2019_00h00	9.96727e-10	2.39214e-08	2.96554e-09	1.18622e-08	[5, 6, 7, 8, 9, 10]	Group4	2.30352	17	[ABI1, APBB1, APBB2, ATL1, DNM1L, DNM2, DOCK7, MACF1, MEF2A, PARP6, PICALM, PTK2, RAPGEF2, RAPH1, SCRIB, SLIT2, SPTAN1]
GO:0048666	neuron development	GO_BiologicalProcess-EBI-UniProt-GOA_27.02.2019_00h00	2.51722e-09	5.78961e-08	2.96554e-09	1.18622e-08	[4, 5, 7, 8, 9]	Group4	1.57933	22	[ABI1, APBB1, APBB2, ATL1, CARM1, DNM1L, DNM2, DOCK7, MACF1, MEF2A, PARP6, PICALM, PRKD1, PSAP, PTK2, PTPRF, RAPGEF2, RAPH1, SCRIB, SLIT2, SPTAN1, TBC1D23]
GO:0030182	neuron differentiation	GO_BiologicalProcess-EBI-UniProt-GOA_27.02.2019_00h00	3.29935e-09	7.25856e-08	2.96554e-09	1.18622e-08	[4, 6, 7, 8]	Group4	1.41509	24	[ABI1, APBB1, APBB2, ATL1, CARM1, DNM1L, DNM2, DOCK7, MACF1, MEF2A, PARP6, PICALM, PRKD1, PSAP, PTK2, PTPRF, RAPGEF2, RAPH1, SCRIB, SLIT2, SPAG9, SPTAN1, TBC1D23, TCF7L2]
GO:0007399	nervous system development	GO_BiologicalProcess-EBI-UniProt-GOA_27.02.2019_00h00	2.73052e-08	5.73409e-07	2.96554e-09	1.18622e-08	[4, 5]	Group4	1.0327	30	[ABI1, ADGRL2, AFDN, APBB1, APBB2, ATL1, CARM1, DHX30, DNM1L, DNM2, DOCK7, HOOK3, MACF1, MEF2A, PARP6, PICALM, PPP3CC, PRKD1, PSAP, PTK2, PTPRF, RAPGEF2, RAPH1, SCRIB, SLIT2, SPAG9, SPTAN1, TBC1D23, TCF7L2, TEAD2]
GO:0120039	plasma membrane bounded cell projection morphogenesis	GO_BiologicalProcess-EBI-UniProt-GOA_27.02.2019_00h00	5.79586e-08	1.15917e-06	2.96554e-09	1.18622e-08	[5, 6, 7]	Group4	1.88235	16	[ABI1, APBB1, APBB2, ATL1, DNM1L, DNM2, DOCK7, MACF1, MEF2A, PARP6, PICALM, PTK2, RAPGEF2, RAPH1, SLIT2, SPTAN1]
GO:0120035	regulation of plasma membrane bounded cell projection organization	GO_BiologicalProcess-EBI-UniProt-GOA_27.02.2019_00h00	5.30443e-07	1.00784e-05	2.66252e-07	5.32503e-07	[5, 6]	Group2	1.71625	15	[APBB1, BCAS3, CARM1, DNM1L, DNM2, MACF1, MECOM, PARP6, PICALM, PRKD1, PTK2, PTPRF, RAPGEF2, SLIT2, VDAC3]
GO:0120035	regulation of plasma membrane bounded cell projection organization	GO_BiologicalProcess-EBI-UniProt-GOA_27.02.2019_00h00	5.30443e-07	1.00784e-05	2.96554e-09	1.18622e-08	[5, 6]	Group4	1.71625	15	[APBB1, BCAS3, CARM1, DNM1L, DNM2, MACF1, MECOM, PARP6, PICALM, PRKD1, PTK2, PTPRF, RAPGEF2, SLIT2, VDAC3]
GO:0016192	vesicle-mediated transport	GO_BiologicalProcess-EBI-UniProt-GOA_27.02.2019_00h00	6.05414e-07	1.08974e-05	2.67895e-09	1.33948e-08	[4]	Group3	1.00971	26	[ABI1, AP1B1, AP1G1, CASK, CSNK1G3, DNM1L, DNM2, EXOC6B, FNBP1, GOPC, HOOK3, IMPDH1, MACF1, MICAL3, MON2, NSFL1C, PICALM, PPP3CC, PRKD1, PRSS12, PSAP, PTK2, SCRIB, SPAG9, SPTAN1, TBC1D23]
GO:0000902	cell morphogenesis	GO_BiologicalProcess-EBI-UniProt-GOA_27.02.2019_00h00	6.72411e-07	1.1431e-05	2.96554e-09	1.18622e-08	[4, 5]	Group4	1.39319	18	[ABI1, APBB1, APBB2, ATL1, DNM1L, DNM2, DOCK7, MACF1, MEF2A, PARP6, PICALM, PTK2, RAPGEF2, RAPH1, SCRIB, SH3D19, SLIT2, SPTAN1]
GO:0050767	regulation of neurogenesis	GO_BiologicalProcess-EBI-UniProt-GOA_27.02.2019_00h00	8.43271e-07	1.34923e-05	2.96554e-09	1.18622e-08	[5, 6, 7, 8]	Group4	1.5444	16	[AFDN, APBB1, CARM1, DNM1L, DNM2, DOCK7, HOOK3, MACF1, PARP6, PRKD1, PTK2, PTPRF, RAPGEF2, SLIT2, SPAG9, TCF7L2]
GO:0031346	positive regulation of cell projection organization	GO_BiologicalProcess-EBI-UniProt-GOA_27.02.2019_00h00	3.0969e-06	4.64535e-05	2.66252e-07	5.32503e-07	[4, 5, 6]	Group2	2.10728	11	[APBB1, BCAS3, DNM1L, DNM2, MACF1, MECOM, PARP6, PICALM, PRKD1, RAPGEF2, SLIT2]
GO:0031346	positive regulation of cell projection organization	GO_BiologicalProcess-EBI-UniProt-GOA_27.02.2019_00h00	3.0969e-06	4.64535e-05	2.96554e-09	1.18622e-08	[4, 5, 6]	Group4	2.10728	11	[APBB1, BCAS3, DNM1L, DNM2, MACF1, MECOM, PARP6, PICALM, PRKD1, RAPGEF2, SLIT2]
GO:0007010	cytoskeleton organization	GO_BiologicalProcess-EBI-UniProt-GOA_27.02.2019_00h00	4.12159e-06	5.77022e-05	4.12159e-06	4.12159e-06	[4]	Group0	1.17139	19	[ABI1, BCAS3, CLIP1, DOCK7, EPB41L1, FAT1, HOOK3, MACF1, MARK3, MECOM, MEF2A, MICAL3, NSFL1C, PICALM, PTK2, SENP6, SH3D19, SLIT2, SPTAN1]
GO:0045664	regulation of neuron differentiation	GO_BiologicalProcess-EBI-UniProt-GOA_27.02.2019_00h00	1.07923e-05	0.0001403	2.96554e-09	1.18622e-08	[5, 6, 7, 8, 9]	Group4	1.54394	13	[APBB1, CARM1, DNM1L, DNM2, MACF1, PARP6, PRKD1, PTK2, PTPRF, RAPGEF2, SLIT2, SPAG9, TCF7L2]
GO:0051640	organelle localization	GO_BiologicalProcess-EBI-UniProt-GOA_27.02.2019_00h00	1.54747e-05	0.000185696	2.67895e-09	1.33948e-08	[3]	Group3	1.49254	13	[CASK, DNM1L, DNM2, DOCK7, EXOC6B, HOOK3, MEF2A, NSFL1C, PICALM, PSAP, PTK2, SCRIB, TBC1D23]
GO:0051656	establishment of organelle localization	GO_BiologicalProcess-EBI-UniProt-GOA_27.02.2019_00h00	8.28527e-05	0.000911379	2.67895e-09	1.33948e-08	[3, 4]	Group3	1.62602	10	[CASK, DNM1L, DNM2, DOCK7, HOOK3, NSFL1C, PICALM, PTK2, SCRIB, TBC1D23]
GO:0010942	positive regulation of cell death	GO_BiologicalProcess-EBI-UniProt-GOA_27.02.2019_00h00	0.000144759	0.00115807	8.37589e-08	2.51277e-07	[3, 4, 5]	Group1	1.2848	12	[APBB1, APBB2, DNM1L, DNM2, ITGB3BP, PICALM, PPP3CC, PSAP, RAPGEF2, SCRIB, SLIT2, SPAG9]
GO:0010942	positive regulation of cell death	GO_BiologicalProcess-EBI-UniProt-GOA_27.02.2019_00h00	0.000144759	0.00115807	2.67895e-09	1.33948e-08	[3, 4, 5]	Group3	1.2848	12	[APBB1, APBB2, DNM1L, DNM2, ITGB3BP, PICALM, PPP3CC, PSAP, RAPGEF2, SCRIB, SLIT2, SPAG9]
GO:0010942	positive regulation of cell death	GO_BiologicalProcess-EBI-UniProt-GOA_27.02.2019_00h00	0.000144759	0.00115807	2.96554e-09	1.18622e-08	[3, 4, 5]	Group4	1.2848	12	[APBB1, APBB2, DNM1L, DNM2, ITGB3BP, PICALM, PPP3CC, PSAP, RAPGEF2, SCRIB, SLIT2, SPAG9]
GO:0051130	positive regulation of cellular component organization	GO_BiologicalProcess-EBI-UniProt-GOA_27.02.2019_00h00	0.000115817	0.00115817	2.66252e-07	5.32503e-07	[3, 4, 5]	Group2	1.04302	16	[APBB1, BCAS3, CLIP1, DNM1L, DNM2, MACF1, MECOM, NSFL1C, PARP6, PICALM, PPP3CC, PRKD1, RAPGEF2, RIF1, SLIT2, SMC5]
GO:0051130	positive regulation of cellular component organization	GO_BiologicalProcess-EBI-UniProt-GOA_27.02.2019_00h00	0.000115817	0.00115817	2.96554e-09	1.18622e-08	[3, 4, 5]	Group4	1.04302	16	[APBB1, BCAS3, CLIP1, DNM1L, DNM2, MACF1, MECOM, NSFL1C, PARP6, PICALM, PPP3CC, PRKD1, RAPGEF2, RIF1, SLIT2, SMC5]
GO:0043065	positive regulation of apoptotic process	GO_BiologicalProcess-EBI-UniProt-GOA_27.02.2019_00h00	0.00116375	0.00116375	8.37589e-08	2.51277e-07	[5, 6, 7]	Group1	1.1655	10	[APBB1, APBB2, DNM1L, DNM2, ITGB3BP, PPP3CC, PSAP, RAPGEF2, SCRIB, SLIT2]
GO:0060627	regulation of vesicle-mediated transport	GO_BiologicalProcess-EBI-UniProt-GOA_27.02.2019_00h00	0.000135682	0.00122114	8.37589e-08	2.51277e-07	[3, 4, 5]	Group1	1.53139	10	[AP1G1, CASK, DNM1L, DNM2, GOPC, PICALM, PPP3CC, PRKD1, PSAP, SCRIB]
GO:0060627	regulation of vesicle-mediated transport	GO_BiologicalProcess-EBI-UniProt-GOA_27.02.2019_00h00	0.000135682	0.00122114	2.66252e-07	5.32503e-07	[3, 4, 5]	Group2	1.53139	10	[AP1G1, CASK, DNM1L, DNM2, GOPC, PICALM, PPP3CC, PRKD1, PSAP, SCRIB]
GO:0060627	regulation of vesicle-mediated transport	GO_BiologicalProcess-EBI-UniProt-GOA_27.02.2019_00h00	0.000135682	0.00122114	2.67895e-09	1.33948e-08	[3, 4, 5]	Group3	1.53139	10	[AP1G1, CASK, DNM1L, DNM2, GOPC, PICALM, PPP3CC, PRKD1, PSAP, SCRIB]
GO:0010720	positive regulation of cell development	GO_BiologicalProcess-EBI-UniProt-GOA_27.02.2019_00h00	0.000269886	0.0018892	8.37589e-08	2.51277e-07	[4, 5, 6]	Group1	1.40647	10	[APBB1, DNM1L, DNM2, MACF1, PARP6, PRKD1, RAPGEF2, SLIT2, SPAG9, TCF7L2]
GO:0010720	positive regulation of cell development	GO_BiologicalProcess-EBI-UniProt-GOA_27.02.2019_00h00	0.000269886	0.0018892	2.66252e-07	5.32503e-07	[4, 5, 6]	Group2	1.40647	10	[APBB1, DNM1L, DNM2, MACF1, PARP6, PRKD1, RAPGEF2, SLIT2, SPAG9, TCF7L2]
GO:0010720	positive regulation of cell development	GO_BiologicalProcess-EBI-UniProt-GOA_27.02.2019_00h00	0.000269886	0.0018892	2.96554e-09	1.18622e-08	[4, 5, 6]	Group4	1.40647	10	[APBB1, DNM1L, DNM2, MACF1, PARP6, PRKD1, RAPGEF2, SLIT2, SPAG9, TCF7L2]
GO:0006887	exocytosis	GO_BiologicalProcess-EBI-UniProt-GOA_27.02.2019_00h00	0.000321279	0.00192767	2.67895e-09	1.33948e-08	[3, 5, 6]	Group3	1.10733	13	[AP1G1, CASK, DNM1L, EXOC6B, HOOK3, IMPDH1, MICAL3, NSFL1C, PICALM, PRSS12, PSAP, SCRIB, SPTAN1]
GO:0030036	actin cytoskeleton organization	GO_BiologicalProcess-EBI-UniProt-GOA_27.02.2019_00h00	0.0010183	0.0020366	4.12159e-06	4.12159e-06	[3, 5]	Group0	1.18624	10	[ABI1, BCAS3, EPB41L1, FAT1, MECOM, MEF2A, MICAL3, NSFL1C, SLIT2, SPTAN1]
GO:0010638	positive regulation of organelle organization	GO_BiologicalProcess-EBI-UniProt-GOA_27.02.2019_00h00	0.00100009	0.00300028	2.66252e-07	5.32503e-07	[4, 5, 6]	Group2	1.18906	10	[BCAS3, CLIP1, DNM1L, MECOM, NSFL1C, PICALM, PPP3CC, PRKD1, RIF1, SMC5]
GO:0070201	regulation of establishment of protein localization	GO_BiologicalProcess-EBI-UniProt-GOA_27.02.2019_00h00	0.000895211	0.00358084	2.66252e-07	5.32503e-07	[4, 5]	Group2	1.12016	11	[APBB1, BCAS3, CADM1, DNM1L, GOPC, MECOM, PICALM, PPP3CC, PRKD1, SCRIB, TCF7L2]
GO:0070201	regulation of establishment of protein localization	GO_BiologicalProcess-EBI-UniProt-GOA_27.02.2019_00h00	0.000895211	0.00358084	2.67895e-09	1.33948e-08	[4, 5]	Group3	1.12016	11	[APBB1, BCAS3, CADM1, DNM1L, GOPC, MECOM, PICALM, PPP3CC, PRKD1, SCRIB, TCF7L2]
GO:0070201	regulation of establishment of protein localization	GO_BiologicalProcess-EBI-UniProt-GOA_27.02.2019_00h00	0.000895211	0.00358084	2.96554e-09	1.18622e-08	[4, 5]	Group4	1.12016	11	[APBB1, BCAS3, CADM1, DNM1L, GOPC, MECOM, PICALM, PPP3CC, PRKD1, SCRIB, TCF7L2]
GO:0032880	regulation of protein localization	GO_BiologicalProcess-EBI-UniProt-GOA_27.02.2019_00h00	0.000845259	0.0042263	2.66252e-07	5.32503e-07	[3, 4]	Group2	1	13	[AFDN, APBB1, BCAS3, CADM1, DNM1L, GOPC, MECOM, NSFL1C, PICALM, PPP3CC, PRKD1, SCRIB, TCF7L2]
GO:0032880	regulation of protein localization	GO_BiologicalProcess-EBI-UniProt-GOA_27.02.2019_00h00	0.000845259	0.0042263	2.67895e-09	1.33948e-08	[3, 4]	Group3	1	13	[AFDN, APBB1, BCAS3, CADM1, DNM1L, GOPC, MECOM, NSFL1C, PICALM, PPP3CC, PRKD1, SCRIB, TCF7L2]
